# Library-free BoxCarDIA solves the missing value problem in label-free quantitative proteomics

**DOI:** 10.1101/2020.11.07.372276

**Authors:** Devang Mehta, Sabine Scandola, R. Glen Uhrig

## Abstract

The last decade has seen significant advances in the application of quantitative mass spectrometry-based proteomics technologies to tackle important questions in plant biology. The current standard for quantitative proteomics in plants is the use of data-dependent acquisition (DDA) analysis with or without the use of chemical labels. However, the DDA approach preferentially measures higher abundant proteins, and often requires data imputation due to quantification inconsistency between samples. In this study we systematically benchmarked a recently developed library-free data-independent acquisition (directDIA) method against a state-of-the-art DDA label-free quantitative proteomics workflow for plants. We next developed a novel acquisition approach combining MS^1^-level BoxCar acquisition with MS^2^-level directDIA analysis that we call BoxCarDIA. DirectDIA achieves a 33% increase in protein quantification over traditional DDA, and BoxCarDIA a further 8%, without any changes in instrumentation, offline fractionation, or increases in mass-spectrometer acquisition time. BoxCarDIA, especially, offers wholly reproducible quantification of proteins between replicate injections, thereby addressing the long-standing missing-value problem in label-free quantitative proteomics. Further, we find that the gains in dynamic range sampling by directDIA and BoxCarDIA translate to deeper quantification of key, low abundant, functional protein classes (e.g., protein kinases and transcription factors) that are underrepresented in data acquired using DDA. We applied these methods to perform a quantitative proteomic comparison of dark and light grown Arabidopsis cell cultures, providing a critical resource for future plant interactome studies. Our results establish BoxCarDIA as the new method of choice in quantitative proteomics using Orbitrap-type mass-spectrometers, particularly for proteomes with large dynamic range such as that of plants.
