## Supplemental Table 21 for "Library-free BoxCarDIA solves the missing value problem in label-free quantitative proteomics"

### Sheet: Supplementary Table 17
Compound	Formula	Adduct	m/z	z
		(no adduct)	368.75	3
		(no adduct)	406.25	3
		(no adduct)	443.75	3
		(no adduct)	481.25	3
		(no adduct)	518.75	3
		(no adduct)	556.25	3
		(no adduct)	593.75	3
		(no adduct)	631.25	3
		(no adduct)	668.75	3
		(no adduct)	706.25	3
		(no adduct)	743.75	3
		(no adduct)	781.25	3
		(no adduct)	818.75	3
		(no adduct)	856.25	3
		(no adduct)	893.75	3
		(no adduct)	931.25	3
		(no adduct)	968.75	3
		(no adduct)	1006.25	3
		(no adduct)	1043.75	3
		(no adduct)	1081.25	3
		(no adduct)	1118.75	3
		(no adduct)	1156.25	3
		(no adduct)	1193.75	3
		(no adduct)	1231.25	3
		(no adduct)	1268.75	3
		(no adduct)	1306.25	3
		(no adduct)	1343.75	3
		(no adduct)	1381.25	3
