## Supplemental Table 22 for "Library-free BoxCarDIA solves the missing value problem in label-free quantitative proteomics"

### Sheet: Supplemental Table 22 BoxCar Is
Compound	Formula	Adduct	m/z	z	MSX ID	Isolation Window (m/z)	Normalized AGC Target (%)
		(no adduct)	378	3	1	56	100
		(no adduct)	426.5	3	2	43	100
		(no adduct)	466	3	1	38	100
		(no adduct)	501.5	3	2	35	100
		(no adduct)	534.5	3	1	33	100
		(no adduct)	566.5	3	2	33	100
		(no adduct)	598	3	1	32	100
		(no adduct)	629.5	3	2	33	100
		(no adduct)	661.5	3	1	33	100
		(no adduct)	694.5	3	2	35	100
		(no adduct)	728.5	3	1	35	100
		(no adduct)	763.5	3	2	37	100
		(no adduct)	800	3	1	38	100
		(no adduct)	839	3	2	42	100
		(no adduct)	883	3	1	48	100
		(no adduct)	931.5	3	2	51	100
		(no adduct)	986	3	1	60	100
		(no adduct)	1054.5	3	2	79	100
		(no adduct)	1146	3	1	106	100
		(no adduct)	1299	3	2	202	100
