## Supplementary material for "Library-free BoxCarDIA solves the missing value problem in label-free quantitative proteomics": Source Data Fig. S5

### Sheet: Sheet1
go_name	go_type	count	rank	median
glycolytic process	P	36	4	3.31508
tRNA aminoacylation for protein translation	P	30	5	3.26783
unfolded protein binding	F	30	6	3.05133
GTPase activity	F	37	7	2.44393
response to stress	P	30	8	2.25266
oxidoreductase activity, acting on the CH-OH group of donors, NAD or NADP as acceptor	F	51	10	2.1417
pyridoxal phosphate binding	F	45	11	2.00296
protein folding	P	84	12	1.88869
peptidyl-prolyl cis-trans isomerase activity	F	31	13	1.68493
protein peptidyl-prolyl isomerization	P	30	14	1.67414
nucleotide binding	F	73	15	1.60599
cytoplasm	C	111	16	1.4671
NAD binding	F	46	17	1.43346
ribosome	C	211	18	1.42057
magnesium ion binding	F	58	19	1.41982
structural constituent of ribosome	F	219	20	1.38934
translation	P	225	21	1.38579
intracellular protein transport	P	88	22	1.27334
translation initiation factor activity	F	33	23	1.25959
biosynthetic process	P	59	24	1.25113
vesicle-mediated transport	P	51	25	1.21813
ubiquitin-dependent protein catabolic process	P	38	26	1.15576
intracellular anatomical structure	C	195	27	1.12072
iron-sulfur cluster binding	F	34	29	0.873005
electron transfer activity	F	45	31	0.774044
oxidoreductase activity	F	265	32	0.743378
nucleic acid binding	F	351	35	0.518522
GTP binding	F	154	37	0.465732
carbohydrate metabolic process	P	170	38	0.444878
cell redox homeostasis	P	75	39	0.433562
hydrolase activity	F	177	41	0.364311
ATPase	F	90	43	0.300451
catalytic activity	F	234	45	0.189626
flavin adenine dinucleotide binding	F	38	46	0.182652
RNA binding	F	170	48	0.0757776
hydrolase activity, hydrolyzing O-glycosyl compounds	F	109	49	0.0300522
proteolysis	P	168	51	-0.0969073
methyltransferase activity	F	103	52	-0.155793
protein disulfide oxidoreductase activity	F	41	53	-0.158999
serine-type endopeptidase activity	F	32	55	-0.198962
DNA replication	P	40	56	-0.243584
peroxidase activity	F	38	57	-0.256382
small GTPase mediated signal transduction	P	31	58	-0.257323
DNA-directed 5'-3' RNA polymerase activity	F	43	59	-0.269373
response to oxidative stress	P	56	60	-0.324849
transcription, DNA-templated	P	79	62	-0.378546
metal ion binding	F	131	64	-0.418362
heme binding	F	102	67	-0.487695
ATPase-coupled transmembrane transporter activity	F	30	68	-0.526716
aspartic-type endopeptidase activity	F	39	69	-0.635258
phosphotransferase activity, alcohol group as acceptor	F	34	70	-0.696909
hydrolase activity, acting on ester bonds	F	34	71	-0.73043
transferase activity, transferring acyl groups other than amino-acyl groups	F	38	72	-0.758862
calcium ion binding	F	55	74	-0.829163
nucleus	C	259	76	-0.911699
DNA binding	F	341	78	-1.05333
RNA processing	P	38	79	-1.05788
transport	P	118	80	-1.13933
zinc ion binding	F	293	83	-1.26083
DNA repair	P	60	84	-1.26898
iron ion binding	F	69	87	-1.49241
oxidoreductase activity, acting on paired donors, with incorporation or reduction of molecular oxygen	F	52	88	-1.49939
lipid metabolic process	P	55	89	-1.5232
ubiquitin-protein transferase activity	F	45	90	-1.52479
transferase activity, transferring glycosyl groups	F	34	93	-1.76034
protein dephosphorylation	P	54	94	-1.77154
mitochondrion	C	37	95	-1.88014
integral component of membrane	C	359	96	-1.9545
transporter activity	F	54	97	-1.97576
membrane	C	330	99	-1.99146
protein ubiquitination	P	37	100	-2.05788
protein phosphorylation	P	474	101	-2.06787
protein kinase activity	F	474	102	-2.07964
protein dimerization activity	F	44	103	-2.14975
microtubule binding	F	60	104	-2.2745
protein serine/threonine phosphatase activity	F	41	105	-2.34211
sequence-specific DNA binding	F	89	106	-2.40722
regulation of transcription, DNA-templated	P	311	107	-2.4605
signal transduction	P	62	110	-2.6777
transmembrane transport	P	186	111	-2.72846
carbohydrate binding	F	30	112	-2.86234
transferase activity, transferring hexosyl groups	F	53	113	-2.88039
kinesin complex	C	46	114	-2.89631
microtubule motor activity	F	46	115	-2.89631
microtubule-based movement	P	46	116	-2.89631
DNA-binding transcription factor activity	F	132	117	-3.15125
metal ion transport	P	31	119	-3.77479
ADP binding	F	43	121	-4.31672
